# Comparative chemical genomics in *Babesia* species identifies the alkaline phosphatase phoD as a novel determinant of resistance

**DOI:** 10.1101/2023.06.13.544849

**Authors:** Caroline D. Keroack, Brendan Elsworth, Jacob A. Tennessen, Aditya S. Paul, Renee Hua, Luz Ramirez-Ramirez, Sida Ye, Cristina M. Moreira, Marvin J. Meyers, Kourosh Zarringhalam, Manoj T. Duraisingh

**Affiliations:** Department of Immunology and Infectious Diseases, Harvard T.H. Chan School of Public Health, Boston, MA, USA; Department of Mathematics, University of Massachusetts Boston, Boston, MA, USA; Department of Chemistry, Saint Louis University, St. Louis, MO, USA; Center for Personalized Cancer Therapy, University of Massachusetts Boston, Boston, MA, USA

## Abstract

*Babesiosis* is an emerging zoonosis and widely distributed veterinary infection caused by 100+ species of *Babesia* parasites. The diversity of *Babesia* parasites, coupled with the lack of potent inhibitors necessitates the discovery of novel conserved druggable targets for the generation of broadly effective antibabesials. Here, we describe a comparative chemogenomics (CCG) pipeline for the identification of novel and conserved targets. CCG relies on parallel *in vitro* evolution of resistance in independent populations of evolutionarily-related *Babesia* spp. (*B. bovis* and *B. divergens*). We identified a potent antibabesial inhibitor from the Malaria Box, MMV019266. We were able to select for resistance to this compound in two species of *Babesia,* achieving 10-fold or greater resistance after ten weeks of intermittent selection. After sequencing of multiple independently derived lines in the two species, we identified mutations in a single conserved gene in both species: a membrane-bound metallodependent phosphatase (putatively named PhoD). In both species, the mutations were found in the phoD-like phosphatase domain, proximal to the predicted ligand binding site. Using reverse genetics, we validated that mutations in PhoD confer resistance to MMV019266. We have also demonstrated that PhoD localizes to the endomembrane system and partially with the apicoplast. Finally, conditional knockdown and constitutive overexpression of PhoD alter the sensitivity to MMV019266 in the parasite: overexpression of PhoD results in increased sensitivity to the compound, while knockdown increases resistance, suggesting PhoD is a resistance mechanism. Together, we have generated a robust pipeline for identification of resistance loci, and identified PhoD as a novel determinant of resistance in *Babesia* species.

**Highlights:**

- Use of two species for *in vitro* evolution identifies a high confidence locus associated with resistance
- Resistance mutation in phoD was validated using reverse genetics in *B. divergens*
- Perturbation of phoD using function genetics results in changes in the level of resistance to MMV019266
- Epitope tagging reveals localization to the ER/apicoplast, a conserved localization with a similar protein in diatoms
- Together, phoD is a novel resistance determinant in multiple *Babesia spp*.
