## Supplemental Table 4 for "Comparative chemical genomics in *Babesia* species identifies the alkaline phosphatase phoD as a novel determinant of resistance"

### Sheet: Bbov candidates
										G9**	E1**	A11	H8	E12	G4	D10**	C7	B11**	WT	ortholog present in bovis file?
NC_010575.1	106732	ID=cds1338;Parent=rna1356;Dbxref=Genbank:XP_001611182.1,GeneID:5479427;Name=XP_001611182.1;Note=encoded by transcript BBOV_III000470A~predicted by jigsaw;gbkey=CDS;gene=17.m07067;product=RNA helicase family protein;protein_id=XP_001611182.1	.	T	C	203	.	DP=234;VDB=0.400919;SGB=67.2176;RPB=0.506765;MQB=1;MQSB=1;BQB=0.850787;MQ0F=0;ICB=0.455556;HOB=0.18;AC=2;AN=20;DP4=100,1,31,1;MQ=60	GT:PL	0/0:0,42,255	0/0:0,48,255	0/0:0,30,255	1/1:255,96,0	0/0:0,63,255	0/0:0,36,255	0/0:0,54,255	0/0:0,9,136	0/0:0,15,189	0/0:0,6,110	NO
NC_010574.1	1262436	ID=cds1065;Parent=rna1080;Dbxref=Genbank:XP_001610075.1,GeneID:5478308;Name=XP_001610075.1;Note=encoded by transcript BBOV_II005560A;gbkey=CDS;gene=18.m10005;product=cyclic nucleotide-binding domain containing protein;protein_id=XP_001610075.1	.	A	G	287	.	DP=199;VDB=9.47457e-08;SGB=-1.48317;RPB=3.95505e-05;MQB=1;MQSB=1;BQB=0.669389;MQ0F=0;ICB=0.939408;HOB=0.132813;AC=9;AN=16;DP4=13,1,7,7;MQ=60	GT:PL	1/1:37,3,0	1/1:44,6,0	./.:0,0,0	0/1:62,0,106	0/1:51,0,90	0/1:26,0,112	0/1:63,0,64	./.:0,0,0	0/1:55,0,26	0/0:0,6,30	NO
NW_001820857.1	1309162	ID=cds3080;Parent=rna3120;Dbxref=Genbank:XP_001610909.1,GeneID:5479143;Name=XP_001610909.1;Note=encoded by transcript BBOV_IV009870A;gbkey=CDS;product=rhoptry-associated protein 1 (RAP-1);protein_id=XP_001610909.1	.	C	T	10.3724	.	DP=223;VDB=0.0936676;SGB=-13.2362;RPB=0.203562;MQB=1;MQSB=1;BQB=0.678957;MQ0F=0.618834;ICB=0.0173179;HOB=0.42;AC=14;AN=20;DP4=40,11,69,18;MQ=0	GT:PL	1/1:4,7,0	1/1:1,4,0	1/1:13,18,0	1/1:6,19,0	1/1:17,42,0	1/1:5,13,0	0/0:0,11,6	1/1:3,3,0	0/0:0,7,5	0/0:0,5,4	NO
NW_001820857.1	1600758	ID=cds3216;Parent=rna3258;Dbxref=Genbank:XP_001611045.1,GeneID:5479279;Name=XP_001611045.1;Note=encoded by transcript BBOV_IV011250A~predicted by jigsaw;gbkey=CDS;gene=23.m05753;product=tetratricopeptide repeat containing domain protein;protein_id=XP_001611045.1	.	A	G	668	.	DP=154;VDB=0.0593908;SGB=26.6178;RPB=0.0030039;MQB=1;MQSB=1;BQB=0.690738;MQ0F=0;ICB=0.0173179;HOB=0.42;AC=6;AN=20;DP4=50,7,21,7;MQ=60	GT:PL	1/1:255,36,0	1/1:234,18,0	1/1:255,30,0	0/0:0,30,255	0/0:0,54,255	0/0:0,21,254	0/0:0,24,255	0/0:0,9,131	0/0:0,12,189	0/0:0,21,255	NO
NW_001820854.1	398010	ID=cds200;Parent=rna202;Dbxref=Genbank:XP_001608980.1,GeneID:5477196;Name=XP_001608980.1;Note=encoded by transcript BBOV_I003300A~predicted by jigsaw;gbkey=CDS;gene=19.m02166;product=hypothetical protein;protein_id=XP_001608980.1	.	C	T	203	.	DP=244;VDB=0.270977;SGB=26.6569;RPB=0.9863;MQB=1;MQSB=1;BQB=0.893711;MQ0F=0;ICB=0.455556;HOB=0.18;AC=2;AN=20;DP4=95,37,9,4;MQ=60	GT:PL	0/0:0,24,255	0/0:0,33,255	0/0:0,42,255	0/0:0,75,255	0/0:0,75,255	1/1:255,39,0	0/0:0,75,255	0/0:0,21,216	0/0:0,33,255	0/0:0,18,255	YES
NW_001820854.1	398277	ID=cds200;Parent=rna202;Dbxref=Genbank:XP_001608980.1,GeneID:5477196;Name=XP_001608980.1;Note=encoded by transcript BBOV_I003300A~predicted by jigsaw;gbkey=CDS;gene=19.m02166;product=hypothetical protein;protein_id=XP_001608980.1	.	T	C	4.10739	.	DP=285;SGB=-0.610209;RPB=1;MQB=1;MQSB=1;BQB=1;MQ0F=0;ICB=0.0104972;HOB=0.005;AC=1;AN=20;DP4=147,6,1,0;MQ=60	GT:PL	0/0:0,24,255	0/0:0,36,255	0/0:0,72,255	0/0:0,63,255	0/0:0,75,255	0/0:0,33,255	0/0:0,72,255	0/0:0,27,254	0/1:42,0,205	0/0:0,42,255	YES
added due to reciprocal blast with divergens (only ortholog conserved between both)										**mutations in phoD confirmed and identified by PCR
total candidates: 5

### Sheet: Bdiv candidates
#CHROM	POS	ID	REF	ALT	QUAL	FILTER	INFO	FORMAT		E6**	F12	C5	D9	H2	F9	G12	WT	note	ortholog present in bovis file?
Bdiv	335152	ID=Bdiv_001570c;color= 3;db_xref=26-Mar-2012;domain=SignalPHMM:SignalP-NN(gram-)%3B%3B%3Bcodon 1-20,HMMPfam:PF09423%3BPhoD%3B5e-15%3Bcodon 41-303,superfamily:SSF56300%3BMetallo-dependent phosphatases%3B5.2e-17%3Bcodon 60-384;full_GO=aspect%3DComponent%3B GOid%3DGO:0016020%3B term%3Dmembrane%3B evidence%3DIEA%3B date%3D20120326;locus_tag=Bdiv_001570c;note=scaffold00003-snap.128;product=membrane pr…	.	G	C	107	.	DP=69;VDB=0.610267;SGB=5.29705;RPB=0.800463;MQB=1;MQSB=1;BQB=0.948847;MQ0F=0;ICB=0.440476;HOB=0.244898;AC=2;AN=14;DP4=35,8,3,1;MQ=60	GT:PL	./.:0,0,0	1/1:153,12,0	0/0:0,69,255	0/0:0,6,91	0/0:0,15,196	0/0:0,12,150	0/0:0,6,85	0/0:0,21,255		YES
Bdiv	335153	ID=Bdiv_001570c;color= 3;db_xref=26-Mar-2012;domain=SignalPHMM:SignalP-NN(gram-)%3B%3B%3Bcodon 1-20,HMMPfam:PF09423%3BPhoD%3B5e-15%3Bcodon 41-303,superfamily:SSF56300%3BMetallo-dependent phosphatases%3B5.2e-17%3Bcodon 60-384;full_GO=aspect%3DComponent%3B GOid%3DGO:0016020%3B term%3Dmembrane%3B evidence%3DIEA%3B date%3D20120326;locus_tag=Bdiv_001570c;note=scaffold00003-snap.128;product=membrane pr…	.	C	A	430	.	DP=69;VDB=0.0781102;SGB=25.8695;RPB=0.503886;MQB=1;MQSB=1;BQB=0.745766;MQ0F=0;ICB=0.0322937;HOB=0.489796;AC=6;AN=14;DP4=16,2,22,7;MQ=60	GT:PL	./.:0,0,0	0/0:0,12,174	1/1:255,69,0	1/1:90,6,0	0/0:0,15,156	1/1:146,12,0	0/0:0,6,90	0/0:0,21,255		YES
Bdiv	1632990	ID=Bdiv_007270c;db_xref=26-Mar-2012;domain=Seg:seg%3B%3B%3Bcodon 36-49,Seg:seg%3B%3B%3Bcodon 181-197,Seg:seg%3B%3B%3Bcodon 222-238,Seg:seg%3B%3B%3Bcodon 371-385,Seg:seg%3B%3B%3Bcodon 482-493,Seg:seg%3B%3B%3Bcodon 547-564,Seg:seg%3B%3B%3Bcodon 665-678,Seg:seg%3B%3B%3Bcodon 811-824,Seg:seg%3B%3B%3Bcodon 834-853,Seg:seg%3B%3B%3Bcodon 1134-1145;full_GO=aspect%3DComponent%3B GOid%3DGO:0016020%3B term%…	.	C	G	126	.	DP=24;VDB=0.0795002;SGB=-0.89219;RPB=0.828239;MQB=0.961166;BQB=0.961166;MQ0F=0.208333;ICB=0.625;HOB=0.204082;AC=6;AN=14;DP4=6,0,7,0;MQ=27	GT:PL	1/1:75,6,0	0/1:35,1,0	1/1:62,6,0	./.:0,0,0	0/1:0,1,43	0/0:2,5,4	0/0:0,3,60	0/0:0,6,62	likely VESA gene	NO
Bdiv	1633122	ID=Bdiv_007270c;db_xref=26-Mar-2012;domain=Seg:seg%3B%3B%3Bcodon 36-49,Seg:seg%3B%3B%3Bcodon 181-197,Seg:seg%3B%3B%3Bcodon 222-238,Seg:seg%3B%3B%3Bcodon 371-385,Seg:seg%3B%3B%3Bcodon 482-493,Seg:seg%3B%3B%3Bcodon 547-564,Seg:seg%3B%3B%3Bcodon 665-678,Seg:seg%3B%3B%3Bcodon 811-824,Seg:seg%3B%3B%3Bcodon 834-853,Seg:seg%3B%3B%3Bcodon 1134-1145;full_GO=aspect%3DComponent%3B GOid%3DGO:0016020%3B term%…	.	G	A	332	.	DP=61;VDB=0.213727;SGB=-2.96929;RPB=0.0316191;MQB=0.131481;MQSB=0.816667;BQB=0.874454;MQ0F=0.0819672;ICB=0.625;HOB=0.204082;AC=8;AN=14;DP4=18,1,12,1;MQ=32	GT:PL	1/1:58,3,0	1/1:70,9,0	0/1:150,0,181	0/0:0,6,47	0/1:45,0,51	./.:0,0,0	1/1:60,3,0	0/0:0,9,63	likely VESA gene	NO
Bdiv	1633140	ID=Bdiv_007270c;db_xref=26-Mar-2012;domain=Seg:seg%3B%3B%3Bcodon 36-49,Seg:seg%3B%3B%3Bcodon 181-197,Seg:seg%3B%3B%3Bcodon 222-238,Seg:seg%3B%3B%3Bcodon 371-385,Seg:seg%3B%3B%3Bcodon 482-493,Seg:seg%3B%3B%3Bcodon 547-564,Seg:seg%3B%3B%3Bcodon 665-678,Seg:seg%3B%3B%3Bcodon 811-824,Seg:seg%3B%3B%3Bcodon 834-853,Seg:seg%3B%3B%3Bcodon 1134-1145;full_GO=aspect%3DComponent%3B GOid%3DGO:0016020%3B term%…	.	C	G	294	.	DP=59;VDB=0.0869849;SGB=3.0456;RPB=0.0263386;MQB=0.034444;MQSB=1;BQB=0.671644;MQ0F=0.101695;ICB=0.709459;HOB=0.0138889;AC=5;AN=12;DP4=18,1,12,0;MQ=32	GT:PL	1/1:64,9,0	0/0:0,3,31	0/1:181,0,178	./.:0,0,0	0/1:45,0,51	./.:0,0,0	0/1:49,3,0	0/0:0,6,7	likely VESA gene	NO
Bdiv	1634790	ID=Bdiv_007270c;db_xref=26-Mar-2012;domain=Seg:seg%3B%3B%3Bcodon 36-49,Seg:seg%3B%3B%3Bcodon 181-197,Seg:seg%3B%3B%3Bcodon 222-238,Seg:seg%3B%3B%3Bcodon 371-385,Seg:seg%3B%3B%3Bcodon 482-493,Seg:seg%3B%3B%3Bcodon 547-564,Seg:seg%3B%3B%3Bcodon 665-678,Seg:seg%3B%3B%3Bcodon 811-824,Seg:seg%3B%3B%3Bcodon 834-853,Seg:seg%3B%3B%3Bcodon 1134-1145;full_GO=aspect%3DComponent%3B GOid%3DGO:0016020%3B term%…	.	A	C	558	.	DP=85;VDB=7.08174e-06;SGB=18.6478;RPB=0.0199193;MQB=0.81755;MQSB=0.879313;BQB=0.997737;MQ0F=0.0470588;ICB=0.709459;HOB=0.0138889;AC=7;AN=12;DP4=12,6,27,7;MQ=34	GT:PL	1/1:151,9,0	0/1:84,0,87	0/1:255,0,190	0/1:0,3,75	1/1:114,4,0	./.:0,0,0	./.:0,0,0	0/0:0,6,67	likely VESA gene	NO
Bdiv	2654722	ID=Bdiv_011900;colour=11;db_xref=26-Mar-2012;domain=Seg:seg%3B%3B%3Bcodon 16-28,Seg:seg%3B%3B%3Bcodon 101-117,Seg:seg%3B%3B%3Bcodon 338-350,Seg:seg%3B%3B%3Bcodon 383-413;locus_tag=Bdiv_011900;note=created;product=RIBOSOME BINDING PROTEIN-1%2C putative	.	T	C	23.5167	.	DP=41;VDB=1.47058e-07;SGB=7.74416;RPB=0.000170194;MQB=0.258077;MQSB=0.460763;BQB=0.0772393;MQ0F=0.195122;ICB=0.2;HOB=0.357143;AC=7;AN=14;DP4=8,1,12,6;MQ=12	GT:PL	./.:0,0,0	1/1:30,12,0	0/1:6,0,69	0/0:0,3,46	1/1:27,6,0	1/1:10,6,0	0/0:0,3,46	0/0:0,3,7	likely VESA gene	NO
Bdiv	2852657	ID=Bdiv_012460;colour=11;db_xref=26-Mar-2012;domain=HMMPanther:PTHR19446:SF101%3BREVERSE TRANSCRIPTASE-RELATED%3B9.7e-47%3Bcodon 1-379,HMMPanther:PTHR19446%3BREVERSE TRANSCRIPTASES%3B9.7e-47%3Bcodon 1-379,ProfileScan:PS50878%3BRT_POL%3B23.840%3Bcodon 1-250,HMMPfam:PF00078%3BRVT_1%3B2.9e-32%3Bcodon 11-248,superfamily:SSF56672%3BDNA/RNA polymerases%3B2.3e-10%3Bcodon 73-251;locus_tag=Bdiv_012460;not…	.	C	A	177	.	DP=78;VDB=0.0284322;SGB=12.8497;RPB=8.75801e-06;MQB=0.228259;MQSB=0.0378796;BQB=0.996858;MQ0F=0.179487;ICB=0.666667;HOB=0.208333;AC=3;AN=12;DP4=24,6,13,0;MQ=34	GT:PL	1/1:116,12,0	0/0:0,3,4	0/1:108,0,255	./.:0,0,0	0/0:0,12,149	0/0:0,3,38	./.:0,0,0	0/0:0,15,204		NO
Bdiv	3908513	ID=Bdiv_017440;color=2;db_xref=26-Mar-2012;domain=HMMPanther:PTHR10074%3BMAJOR FACILITATOR SUPERFAMILY MEMBER%3B2e-13%3Bcodon 36-434,HMMPfam:PF07690%3BMFS_1%3B6.2e-22%3Bcodon 42-362,superfamily:SSF103473%3BMFS general substrate transporter%3B9.2e-31%3Bcodon 36-434,Seg:seg%3B%3B%3Bcodon 46-57;full_GO=aspect%3DComponent%3B GOid%3DGO:0016020%3B term%3Dmembrane%3B evidence%3DIEA%3B date%3D20120326;lo…	.	T	C	392	.	DP=157;VDB=0.193883;SGB=-16.8258;RPB=0.98321;MQB=9.03485e-10;MQSB=0.187649;BQB=0.00700882;MQ0F=0.0318471;ICB=1;HOB=0;AC=8;AN=16;DP4=49,11,30,0;MQ=51	GT:PL	1/1:93,6,0	0/1:3,0,106	0/1:239,0,255	0/1:20,0,255	0/1:84,0,141	0/0:0,6,39	1/1:7,6,0	0/0:0,12,211		NO
Bdiv	3908529	ID=Bdiv_017440;color=2;db_xref=26-Mar-2012;domain=HMMPanther:PTHR10074%3BMAJOR FACILITATOR SUPERFAMILY MEMBER%3B2e-13%3Bcodon 36-434,HMMPfam:PF07690%3BMFS_1%3B6.2e-22%3Bcodon 42-362,superfamily:SSF103473%3BMFS general substrate transporter%3B9.2e-31%3Bcodon 36-434,Seg:seg%3B%3B%3Bcodon 46-57;full_GO=aspect%3DComponent%3B GOid%3DGO:0016020%3B term%3Dmembrane%3B evidence%3DIEA%3B date%3D20120326;lo…	.	T	C	385	.	DP=155;VDB=0.0737286;SGB=-16.7976;RPB=0.961794;MQB=2.96507e-09;MQSB=0.24146;BQB=0.0239;MQ0F=0.0258065;ICB=1;HOB=0;AC=8;AN=16;DP4=47,11,29,0;MQ=52	GT:PL	1/1:93,6,0	0/1:3,0,105	0/1:238,0,255	0/1:13,0,255	0/1:84,0,148	0/0:0,3,37	1/1:7,6,0	0/0:0,12,214		NO
Bdiv	3908544	ID=Bdiv_017440;color=2;db_xref=26-Mar-2012;domain=HMMPanther:PTHR10074%3BMAJOR FACILITATOR SUPERFAMILY MEMBER%3B2e-13%3Bcodon 36-434,HMMPfam:PF07690%3BMFS_1%3B6.2e-22%3Bcodon 42-362,superfamily:SSF103473%3BMFS general substrate transporter%3B9.2e-31%3Bcodon 36-434,Seg:seg%3B%3B%3Bcodon 46-57;full_GO=aspect%3DComponent%3B GOid%3DGO:0016020%3B term%3Dmembrane%3B evidence%3DIEA%3B date%3D20120326;lo…	.	C	A	407	.	DP=162;VDB=0.000921958;SGB=-5.07474;RPB=0.00742675;MQB=7.78925e-05;MQSB=0.566178;BQB=0.0760215;MQ0F=0.0246914;ICB=0.705882;HOB=0.03125;AC=6;AN=16;DP4=51,13,31,0;MQ=52	GT:PL	1/1:93,6,0	0/1:3,0,100	0/1:255,0,255	0/0:0,24,255	0/1:87,0,128	0/0:0,3,38	0/1:22,3,0	0/0:0,15,246		NO
Bdiv	3908594	ID=Bdiv_017440;color=2;db_xref=26-Mar-2012;domain=HMMPanther:PTHR10074%3BMAJOR FACILITATOR SUPERFAMILY MEMBER%3B2e-13%3Bcodon 36-434,HMMPfam:PF07690%3BMFS_1%3B6.2e-22%3Bcodon 42-362,superfamily:SSF103473%3BMFS general substrate transporter%3B9.2e-31%3Bcodon 36-434,Seg:seg%3B%3B%3Bcodon 46-57;full_GO=aspect%3DComponent%3B GOid%3DGO:0016020%3B term%3Dmembrane%3B evidence%3DIEA%3B date%3D20120326;lo…	.	T	C	562	.	DP=167;VDB=0.00779874;SGB=-3.86796;RPB=0.858558;MQB=2.58941e-07;MQSB=0.217163;BQB=0.0035476;MQ0F=0.011976;ICB=1;HOB=0.117188;AC=7;AN=16;DP4=44,12,39,0;MQ=53	GT:PL	1/1:125,9,0	0/1:3,0,133	0/1:255,0,255	0/0:0,6,228	0/1:148,0,132	0/0:0,6,92	1/1:88,12,0	0/0:0,10,156		NO
Bdiv	3908596	ID=Bdiv_017440;color=2;db_xref=26-Mar-2012;domain=HMMPanther:PTHR10074%3BMAJOR FACILITATOR SUPERFAMILY MEMBER%3B2e-13%3Bcodon 36-434,HMMPfam:PF07690%3BMFS_1%3B6.2e-22%3Bcodon 42-362,superfamily:SSF103473%3BMFS general substrate transporter%3B9.2e-31%3Bcodon 36-434,Seg:seg%3B%3B%3Bcodon 46-57;full_GO=aspect%3DComponent%3B GOid%3DGO:0016020%3B term%3Dmembrane%3B evidence%3DIEA%3B date%3D20120326;lo…	.	C	A	531	.	DP=168;VDB=0.00803189;SGB=-20.2048;RPB=0.997992;MQB=5.54824e-07;MQSB=0.199796;BQB=0.0130177;MQ0F=0.0119048;ICB=1;HOB=0.117188;AC=7;AN=16;DP4=45,12,39,0;MQ=53	GT:PL	1/1:125,9,0	0/1:3,0,131	0/1:255,0,255	0/0:0,6,229	0/1:148,0,125	0/0:0,6,90	1/1:57,12,0	0/0:0,10,178		NO
Bdiv	4138477	ID=Bdiv_018530;db_xref=26-Mar-2012;domain=superfamily:SSF103473%3BMFS general substrate transporter%3B2.7e-10%3Bcodon 3-252;full_GO=aspect%3DComponent%3B GOid%3DGO:0016020%3B term%3Dmembrane%3B evidence%3DIEA%3B date%3D20120326;locus_tag=Bdiv_018530;note=scaffold00040-snap.4, 5' missing;product=transporter%2C putative	.	G	A	4.56943	.	DP=52;VDB=0.145505;SGB=0.24627;RPB=0.984677;MQB=0.102614;MQSB=1;BQB=0.483816;MQ0F=0.423077;ICB=0.277432;HOB=0.316327;AC=5;AN=14;DP4=17,0,9,1;MQ=3	GT:PL	0/0:0,3,4	0/1:4,3,0	1/1:17,7,0	0/0:0,2,0	0/0:0,3,4	./.:0,0,0	1/1:20,5,0	0/0:0,6,7		NO
Bdiv	4138613	ID=Bdiv_018530;db_xref=26-Mar-2012;domain=superfamily:SSF103473%3BMFS general substrate transporter%3B2.7e-10%3Bcodon 3-252;full_GO=aspect%3DComponent%3B GOid%3DGO:0016020%3B term%3Dmembrane%3B evidence%3DIEA%3B date%3D20120326;locus_tag=Bdiv_018530;note=scaffold00040-snap.4, 5' missing;product=transporter%2C putative	.	T	C	66	.	DP=33;VDB=0.000143113;SGB=0.349129;RPB=0.00352788;MQB=0.0417327;MQSB=1;BQB=0.998622;MQ0F=0.30303;ICB=1;HOB=0.0306122;AC=5;AN=14;DP4=8,0,7,1;MQ=8	GT:PL	0/0:0,3,4	./.:0,0,0	1/1:64,5,0	0/1:0,1,0	0/0:0,3,4	0/1:21,3,0	0/1:16,1,0	0/0:0,3,4		NO
Bdiv	4138615	ID=Bdiv_018530;db_xref=26-Mar-2012;domain=superfamily:SSF103473%3BMFS general substrate transporter%3B2.7e-10%3Bcodon 3-252;full_GO=aspect%3DComponent%3B GOid%3DGO:0016020%3B term%3Dmembrane%3B evidence%3DIEA%3B date%3D20120326;locus_tag=Bdiv_018530;note=scaffold00040-snap.4, 5' missing;product=transporter%2C putative	.	T	G	67	.	DP=31;VDB=0.000160567;SGB=0.349129;RPB=0.00352788;MQB=0.0417327;MQSB=1;BQB=0.915545;MQ0F=0.322581;ICB=1;HOB=0.0306122;AC=5;AN=14;DP4=8,0,7,1;MQ=8	GT:PL	0/0:0,3,4	./.:0,0,0	1/1:65,5,0	0/1:0,1,0	0/0:0,3,4	0/1:21,3,0	0/1:16,1,0	0/0:0,3,4		NO
Bdiv	4138616	ID=Bdiv_018530;db_xref=26-Mar-2012;domain=superfamily:SSF103473%3BMFS general substrate transporter%3B2.7e-10%3Bcodon 3-252;full_GO=aspect%3DComponent%3B GOid%3DGO:0016020%3B term%3Dmembrane%3B evidence%3DIEA%3B date%3D20120326;locus_tag=Bdiv_018530;note=scaffold00040-snap.4, 5' missing;product=transporter%2C putative	.	T	C	45.9566	.	DP=31;VDB=0.000146455;SGB=0.349129;RPB=0.00352788;MQB=0.0417327;MQSB=1;BQB=0.45198;MQ0F=0.322581;ICB=1;HOB=0.0306122;AC=5;AN=14;DP4=8,0,7,1;MQ=8	GT:PL	0/0:0,3,4	./.:0,0,0	1/1:44,5,0	0/1:0,1,0	0/0:0,3,4	0/1:21,3,0	0/1:16,1,0	0/0:0,3,4		NO
Bdiv	4138625	ID=Bdiv_018530;db_xref=26-Mar-2012;domain=superfamily:SSF103473%3BMFS general substrate transporter%3B2.7e-10%3Bcodon 3-252;full_GO=aspect%3DComponent%3B GOid%3DGO:0016020%3B term%3Dmembrane%3B evidence%3DIEA%3B date%3D20120326;locus_tag=Bdiv_018530;note=scaffold00040-snap.4, 5' missing;product=transporter%2C putative	.	A	C	51	.	DP=29;VDB=0.000118837;SGB=1.05761;RPB=0.0179614;MQB=0.0521764;MQSB=1;BQB=0.720273;MQ0F=0.310345;ICB=1;HOB=0.0306122;AC=5;AN=14;DP4=7,0,7,1;MQ=8	GT:PL	0/0:0,3,4	./.:0,0,0	1/1:44,5,0	0/1:0,1,0	0/0:0,3,4	0/1:21,3,0	0/1:21,3,0	0/0:0,3,4		NO
Bdiv	4536452	ID=Bdiv_020260;color=3;db_xref=26-Mar-2012;domain=HMMPanther:PTHR23089%3BHISTIDINE TRIAD (HIT) PROTEIN%3B5.8e-28%3Bcodon 34-169,Gene3D:G3DSA:3.30.428.10%3Bno description%3B6.8e-32%3Bcodon 19-165,ProfileScan:PS51084%3BHIT_2%3B20.441%3Bcodon 19-127,HMMPfam:PF01230%3BHIT%3B1.4e-21%3Bcodon 32-122,superfamily:SSF54197%3BHIT-like%3B8.7e-36%3Bcodon 20-160;locus_tag=Bdiv_020260;note=scaffold00046-snap.16…	.	C	T	184	.	DP=81;VDB=0.387294;SGB=3.57483;RPB=0.70986;MQB=1;MQSB=1;BQB=0.999926;MQ0F=0;ICB=0.440476;HOB=0.244898;AC=2;AN=14;DP4=38,8,8,0;MQ=60	GT:PL	0/0:0,3,38	0/0:0,6,110	0/0:0,108,255	./.:0,0,0	1/1:231,21,0	0/0:0,3,37	0/0:0,9,128	0/0:0,9,126		NO
Bdiv	4536708	ID=Bdiv_020260;color=3;db_xref=26-Mar-2012;domain=HMMPanther:PTHR23089%3BHISTIDINE TRIAD (HIT) PROTEIN%3B5.8e-28%3Bcodon 34-169,Gene3D:G3DSA:3.30.428.10%3Bno description%3B6.8e-32%3Bcodon 19-165,ProfileScan:PS51084%3BHIT_2%3B20.441%3Bcodon 19-127,HMMPfam:PF01230%3BHIT%3B1.4e-21%3Bcodon 32-122,superfamily:SSF54197%3BHIT-like%3B8.7e-36%3Bcodon 20-160;locus_tag=Bdiv_020260;note=scaffold00046-snap.16…	.	C	A	206	.	DP=120;VDB=0.663816;SGB=64.8794;RPB=0.954683;MQB=1;MQSB=1;BQB=0.381958;MQ0F=0;ICB=0.446429;HOB=0.21875;AC=2;AN=16;DP4=28,6,24,14;MQ=60	GT:PL	0/0:0,6,92	0/0:0,9,149	1/1:255,114,0	0/0:0,6,110	0/0:0,33,255	0/0:0,3,60	0/0:0,12,169	0/0:0,33,255		NO
Bdiv	5235072	ID=Bdiv_023600;color=3;db_xref=26-Mar-2012;domain=HMMPanther:PTHR10894%3BNUCLEOLAR PROTEIN NOP56%3B1.2e-175%3Bcodon 4-546,HMMPfam:PF01798%3BNop%3B4e-49%3Bcodon 264-409,HMMPfam:PF08060%3BNOSIC%3B1.6e-22%3Bcodon 168-219,HMMPfam:PF08156%3BNOP5NT%3B1.5e-18%3Bcodon 4-69,superfamily:SSF89124%3BNop domain%3B1.3e-75%3Bcodon 187-406,Seg:seg%3B%3B%3Bcodon 467-475,Seg:seg%3B%3B%3Bcodon 499-506,Seg:seg%3B%3B…	.	gaaaaaaa	gAaaaaaaa	125	.	INDEL;IDV=18;IMF=0.857143;DP=59;VDB=0.00197664;SGB=-8.0016;MQSB=0.987379;MQ0F=0;ICB=0.705882;HOB=0.03125;AC=10;AN=16;DP4=7,23,21,8;MQ=55	GT:PL	1/1:20,3,0	0/1:2,0,8	1/1:82,10,0	0/1:9,0,6	1/1:42,6,0	0/1:11,0,6	0/1:9,0,6	0/0:0,12,30		NO
Bdiv	5542071	ID=Bdiv_025050;color=3;db_xref=26-Mar-2012;domain=HMMPanther:PTHR10074%3BMAJOR FACILITATOR SUPERFAMILY MEMBER%3B7.1e-18%3Bcodon 14-447,ProfileScan:PS50850%3BMFS%3B16.375%3Bcodon 16-444,HMMPfam:PF07690%3BMFS_1%3B3e-28%3Bcodon 22-375,superfamily:SSF103473%3BMFS general substrate transporter%3B2e-43%3Bcodon 1-447,Seg:seg%3B%3B%3Bcodon 44-56,Seg:seg%3B%3B%3Bcodon 197-211,Seg:seg%3B%3B%3Bcodon 268-283…	.	T	G	135	.	DP=47;VDB=0.170099;SGB=-0.281815;RPB=0.0429806;MQB=0.0457025;MQSB=0.984284;BQB=0.0862858;MQ0F=0.0425532;ICB=1;HOB=0.0546875;AC=5;AN=16;DP4=12,7,8,1;MQ=41	GT:PL	0/1:4,3,0	0/0:0,3,4	0/1:71,0,255	0/1:25,0,15	0/0:0,3,38	0/0:0,3,30	1/1:84,6,0	0/0:0,12,150		NO
Bdiv	6840658	ID=Bdiv_029630;color=3;db_xref=26-Mar-2012;domain=Gene3D:G3DSA:3.30.450.40%3Bno description%3B1.3e-05%3Bcodon 81-191,Gene3D:G3DSA:3.30.450.40%3Bno description%3B9.1e-26%3Bcodon 321-489,HMMPfam:PF01590%3BGAF%3B2.9e-12%3Bcodon 348-475,superfamily:SSF55781%3BGAF domain-like%3B2e-23%3Bcodon 320-482,superfamily:SSF55781%3BGAF domain-like%3B3.7e-09%3Bcodon 81-191,Seg:seg%3B%3B%3Bcodon 229-242,HMMSmart:…	.	A	G	240	.	DP=117;VDB=1.14043e-05;SGB=-10.2067;RPB=0.00463418;MQB=0.000995168;MQSB=0.526374;BQB=0.550381;MQ0F=0.034188;ICB=0.705882;HOB=0.03125;AC=6;AN=16;DP4=45,14,11,5;MQ=50	GT:PL	0/1:15,3,0	1/1:22,6,0	0/1:121,0,255	0/1:97,0,78	0/0:0,15,208	0/0:0,6,32	0/1:40,0,89	0/0:0,24,198		NO
Bdiv	6959477	ID=Bdiv_030170c;db_xref=26-Mar-2012;domain=Seg:seg%3B%3B%3Bcodon 148-161,Seg:seg%3B%3B%3Bcodon 336-345,Seg:seg%3B%3B%3Bcodon 419-448;full_GO=aspect%3DComponent%3B GOid%3DGO:0016020%3B term%3Dmembrane%3B evidence%3DIEA%3B date%3D20120326;locus_tag=Bdiv_030170c;note=fixed,missing 5',scaffold00065-snap.47;product=RIBOSOME BINDING PROTEIN-1%2C putative	.	A	G	353	.	DP=65;VDB=6.78395e-11;SGB=-8.12815;RPB=7.76244e-07;MQB=0.0415322;MQSB=0.999362;BQB=0.355914;MQ0F=0.0923077;ICB=0.939408;HOB=0.132813;AC=7;AN=16;DP4=19,15,10,9;MQ=30	GT:PL	0/0:0,3,60	0/1:39,3,0	0/1:150,0,247	0/1:38,3,0	0/1:26,0,78	1/1:123,8,0	0/1:30,0,68	0/0:0,12,80	likely VESA gene	NO
Bdiv	6959492	ID=Bdiv_030170c;db_xref=26-Mar-2012;domain=Seg:seg%3B%3B%3Bcodon 148-161,Seg:seg%3B%3B%3Bcodon 336-345,Seg:seg%3B%3B%3Bcodon 419-448;full_GO=aspect%3DComponent%3B GOid%3DGO:0016020%3B term%3Dmembrane%3B evidence%3DIEA%3B date%3D20120326;locus_tag=Bdiv_030170c;note=fixed,missing 5',scaffold00065-snap.47;product=RIBOSOME BINDING PROTEIN-1%2C putative	.	G	A	446	.	DP=57;VDB=0.000394393;SGB=6.62681;RPB=0.362037;MQB=0.724139;MQSB=0.7598;BQB=0.0264425;MQ0F=0.0877193;ICB=0.566667;HOB=0.21875;AC=10;AN=16;DP4=12,2,15,14;MQ=29	GT:PL	0/0:0,6,98	1/1:38,3,0	0/1:165,0,90	1/1:39,3,0	0/1:35,0,63	1/1:185,21,0	1/1:38,3,0	0/0:0,9,81	likely VESA gene	NO
Bdiv	6959904	ID=Bdiv_030170c;db_xref=26-Mar-2012;domain=Seg:seg%3B%3B%3Bcodon 148-161,Seg:seg%3B%3B%3Bcodon 336-345,Seg:seg%3B%3B%3Bcodon 419-448;full_GO=aspect%3DComponent%3B GOid%3DGO:0016020%3B term%3Dmembrane%3B evidence%3DIEA%3B date%3D20120326;locus_tag=Bdiv_030170c;note=fixed,missing 5',scaffold00065-snap.47;product=RIBOSOME BINDING PROTEIN-1%2C putative	.	C	T	100	.	DP=24;VDB=7.27254e-06;SGB=4.70064;RPB=0.0028799;MQB=0.996161;MQSB=0.214711;BQB=0.732319;MQ0F=0.0416667;ICB=1;HOB=0.111111;AC=8;AN=12;DP4=5,1,8,5;MQ=15	GT:PL	./.:0,0,0	1/1:50,3,0	0/1:43,0,52	0/1:0,3,6	1/1:42,3,0	./.:0,0,0	1/1:8,6,0	0/0:0,6,8	likely VESA gene	NO
Bdiv	7581980	ID=Bdiv_032500;color=2;db_xref=26-Mar-2012;domain=HMMPanther:PTHR19446%3BREVERSE TRANSCRIPTASES%3B2.5e-53%3Bcodon 73-542,ProfileScan:PS50878%3BRT_POL%3B20.212%3Bcodon 127-394,HMMPfam:PF00078%3BRVT_1%3B3.2e-29%3Bcodon 146-392,superfamily:SSF56672%3BDNA/RNA polymerases%3B4.9e-08%3Bcodon 224-395;locus_tag=Bdiv_032500;note=scaffold00075-snap.106,scaffold00075-snap.105,merged,contig overlap,corrected;…	.	C	T	56	.	DP=27;VDB=0.778312;SGB=-2.62463;RPB=0.918304;MQB=0.537242;MQSB=0.00213883;BQB=0.884505;MQ0F=0.222222;ICB=0.422857;HOB=0.319444;AC=7;AN=12;DP4=5,11,2,3;MQ=24	GT:PL	1/1:4,3,0	./.:0,0,0	0/1:8,0,101	0/0:0,12,60	1/1:66,6,0	1/1:25,3,0	./.:0,0,0	0/0:0,9,90		NO
Bdiv	9299976	ID=Bdiv_040660;color=2;db_xref=25-Mar-2012;domain=HMMPanther:PTHR10074%3BMAJOR FACILITATOR SUPERFAMILY MEMBER%3B8.4e-24%3Bcodon 1-458,ProfileScan:PS50850%3BMFS%3B16.035%3Bcodon 20-440,HMMPfam:PF07690%3BMFS_1%3B9.2e-26%3Bcodon 26-374,superfamily:SSF103473%3BMFS general substrate transporter%3B9.9e-48%3Bcodon 1-455,Seg:seg%3B%3B%3Bcodon 48-60,Seg:seg%3B%3B%3Bcodon 267-282;full_GO=aspect%3DComponent…	.	T	A	497	.	DP=74;VDB=0.00564272;SGB=-0.786701;RPB=0.310946;MQB=0.0134844;MQSB=0.978384;BQB=1;MQ0F=0;ICB=1;HOB=0.117188;AC=9;AN=16;DP4=21,3,18,1;MQ=55	GT:PL	1/1:60,3,0	0/0:0,6,99	0/1:230,0,255	0/1:46,0,54	0/1:93,0,157	1/1:60,3,0	1/1:60,3,0	0/0:0,12,172		NO
										**phoD mutation confirmed by PCR
13 candidates total

### Sheet: Bd orthologs of Bb candidates
Gene ID	Input Ortholog(s)
Bdiv_018240c	BBOV_III000470
Bdiv_022630	BBOV_IV009870
Bdiv_023070c	BBOV_IV009870
Bdiv_025490	BBOV_IV011250
Bdiv_025600	BBOV_IV009870

### Sheet: Bb orthologs of Bd candidates
Input Ortholog(s)	Gene ID
Bdiv_007270c	BBOV_I000010
Bdiv_007270c	BBOV_I000020
Bdiv_007270c	BBOV_I000030
Bdiv_007270c	BBOV_I000040
Bdiv_007270c	BBOV_I000050
Bdiv_011900,Bdiv_030170c	BBOV_I000060
Bdiv_007270c	BBOV_I000070
Bdiv_007270c	BBOV_I001140
Bdiv_007270c	BBOV_I001320
Bdiv_007270c	BBOV_I001330
Bdiv_007270c	BBOV_I001410
Bdiv_007270c	BBOV_I001430
Bdiv_007270c	BBOV_I001440
Bdiv_007270c	BBOV_I003830
Bdiv_007270c	BBOV_I003840
Bdiv_007270c	BBOV_I003870
Bdiv_007270c	BBOV_I003900
Bdiv_007270c	BBOV_I003910
Bdiv_007270c	BBOV_I004510
Bdiv_007270c	BBOV_I004520
Bdiv_020260	BBOV_I004910
Bdiv_007270c	BBOV_I005110
Bdiv_007270c	BBOV_I005120
Bdiv_007270c	BBOV_I005130
Bdiv_007270c	BBOV_I005140
Bdiv_007270c	BBOV_I005160
Bdiv_007270c	BBOV_I005170
Bdiv_007270c	BBOV_I005180
Bdiv_007270c	BBOV_I005190
Bdiv_007270c	BBOV_I005290
Bdiv_007270c	BBOV_I005300
Bdiv_007270c	BBOV_I005400
Bdiv_007270c	BBOV_I005410
Bdiv_007270c	BBOV_I005510
Bdiv_007270c	BBOV_I005520
Bdiv_007270c	BBOV_I005530
Bdiv_007270c	BBOV_I005540
Bdiv_007270c	BBOV_I005550
Bdiv_007270c	BBOV_I005660
Bdiv_007270c	BBOV_I005670
Bdiv_007270c	BBOV_I005780
Bdiv_007270c	BBOV_II000040
Bdiv_007270c	BBOV_II000100
Bdiv_007270c	BBOV_II000110
Bdiv_007270c	BBOV_II000370
Bdiv_007270c	BBOV_II000380
Bdiv_007270c	BBOV_II000390
Bdiv_007270c	BBOV_II000900
Bdiv_007270c	BBOV_II000910
Bdiv_007270c	BBOV_II000920
Bdiv_007270c	BBOV_II000940
Bdiv_007270c	BBOV_II001370
Bdiv_007270c	BBOV_II001400
Bdiv_007270c	BBOV_II001410
Bdiv_007270c	BBOV_II002260
Bdiv_007270c	BBOV_II002270
Bdiv_007270c	BBOV_II002300
Bdiv_007270c	BBOV_II002310
Bdiv_007270c	BBOV_II002320
Bdiv_007270c	BBOV_II004120
Bdiv_007270c	BBOV_II004130
Bdiv_007270c	BBOV_II004140
Bdiv_011900,Bdiv_030170c	BBOV_II004190
Bdiv_007270c	BBOV_II006780
Bdiv_007270c	BBOV_II006790
Bdiv_007270c	BBOV_II006820
Bdiv_007270c	BBOV_II006830
Bdiv_007270c	BBOV_II007810
Bdiv_007270c	BBOV_III000040
Bdiv_007270c	BBOV_III000090
Bdiv_007270c	BBOV_III000100
Bdiv_007270c	BBOV_III000670
Bdiv_007270c	BBOV_III000700
Bdiv_007270c	BBOV_III000710
Bdiv_007270c	BBOV_III001150
Bdiv_007270c	BBOV_III001160
Bdiv_007270c	BBOV_III001220
Bdiv_007270c	BBOV_III001270
Bdiv_007270c	BBOV_III001280
Bdiv_007270c	BBOV_III001300
Bdiv_007270c	BBOV_III002310
Bdiv_007270c	BBOV_III002320
Bdiv_007270c	BBOV_III002330
Bdiv_007270c	BBOV_III002370
Bdiv_007270c	BBOV_III003060
Bdiv_007270c	BBOV_III003090
Bdiv_007270c	BBOV_III003100
Bdiv_007270c	BBOV_III003110
Bdiv_007270c	BBOV_III006070
Bdiv_007270c	BBOV_III006080
Bdiv_007270c	BBOV_III006920
Bdiv_007270c	BBOV_III007110
Bdiv_007270c	BBOV_III007140
Bdiv_007270c	BBOV_III007690
Bdiv_007270c	BBOV_III007700
Bdiv_007270c	BBOV_III007720
Bdiv_007270c	BBOV_III007730
Bdiv_017440,Bdiv_018530,Bdiv_025050,Bdiv_040660	BBOV_III011280
Bdiv_007270c	BBOV_III011940
Bdiv_007270c	BBOV_III011950
Bdiv_007270c	BBOV_IV000060
Bdiv_007270c	BBOV_IV000200
Bdiv_007270c	BBOV_IV001490
Bdiv_007270c	BBOV_IV001500
Bdiv_007270c	BBOV_IV001510
Bdiv_007270c	BBOV_IV002830
Bdiv_007270c	BBOV_IV002840
Bdiv_007270c	BBOV_IV002850
Bdiv_007270c	BBOV_IV002860
Bdiv_029630	BBOV_IV003430
Bdiv_007270c	BBOV_IV005660
Bdiv_007270c	BBOV_IV005670
Bdiv_007270c	BBOV_IV005680
Bdiv_007270c	BBOV_IV006380
Bdiv_007270c	BBOV_IV006400
Bdiv_007270c	BBOV_IV006410
Bdiv_007270c	BBOV_IV007910
Bdiv_007270c	BBOV_IV007920
Bdiv_011900,Bdiv_030170c	BBOV_IV007940
Bdiv_007270c	BBOV_IV007950
Bdiv_007270c	BBOV_IV007980
Bdiv_007270c	BBOV_IV007990
Bdiv_023600	BBOV_IV010840
Bdiv_017440,Bdiv_018530,Bdiv_025050,Bdiv_040660	BBOV_IV011400

### Sheet: filtering stats
	B. bovis										B. divergens
	G9	E1	A11	H8	E12	G4	D10	C7	B11		E6**	F12	D9	C5	F9	H2	G12
Total mutations	164	171	168	163	176	148	138	179	148		328	322	311	106	233	298	318
Mutations in CDS	83	84	95	86	73	79	68	117	71		238	240	206	81	153	206	228
(-) Antigen	20	11	20	16	15	19	12	18	10		28	24	31	15	29	29	40
Functional annotation*	3	3	2	2	1	2	0	1	0		13	6	2	9	6	6	10
# Genes	4	4	3	2	1	3	1	1	1		6	5	2	4	5	6	6
Mutation in PhoD**	G199V	G199A	-	-	-	G527D	intron	-	intron		C196F	C196W	C196W	C196F	C196F	-	-
*not containing those annotated as hypothtetical, antigen proteins, smORFs, spherical body proteins, other surface proteins with non-enzymatic function
**PCR confirmed

### Sheet: estimated coverage
clone	percent of reads	totals reads	reads per sample	genome size	read length	estimated coverage (C = LN/G)
2G9	9.4273	25009974	2.35777e+06	9400000	500	125.413
E1	9.3163	25009974	2.33e+06	9400000	500	123.936
A11	11.0079	25009974	2.75307e+06	9400000	500	146.44
H8	9.4306	25009974	2.35859e+06	9400000	500	125.457
E12	10.9197	25009974	2.73101e+06	9400000	500	145.267
G4	7.906	25009974	1.97729e+06	9400000	500	105.175
D10	10.7769	25009974	2.6953e+06	9400000	500	143.367
E6	8.8611	25009974	2.21616e+06	10700000	500	103.559
F12	8.911	25009974	2.22864e+06	10700000	500	104.142
D9	8.6213	25009974	2.15618e+06	10700000	500	100.756
C5	11.75	28470476	3.34528e+06	10700000	500	156.322
F9	8.6869	28470476	2.4732e+06	10700000	500	115.57
C7	11.3777	28470476	3.23929e+06	9400000	500	172.302
B11	5.4398	28470476	1.54874e+06	9400000	500	82.3796
H2	8.6259	42921618	3.70238e+06	10700000	500	173.008
G12	10.5618	42921618	4.5333e+06	10700000	500	211.836
WtK (div)	61.449	35356020	2.17259e+07	10700000	150	304.569
WtL (bov)	32.5816	35356020	1.15196e+07	9400000	150	183.823
		average coverage
	bov mmv2	129.971
	div mmv2	152.483

### Sheet: true coverage
Clone	Species	Total # read pairs	Median # reads aligned per 10 kb window	Standard dev reads aligned per 10 kb window	Mean depth per site
A11	Bbov	1385284	1761	558.9	16.9
B11	Bbov	1619639	1019	407.7	10.7
C7	Bbov	1275913	433	265.9	5
D10	Bbov	1347647	2447	805.2	20.7
E1	Bbov	1164997	1054	439.7	11.2
E12	Bbov	1365509	2417	757.8	21.4
G4	Bbov	988649	1728	540.4	15
G9	Bbov	1178884	1370	542.8	11.7
H8	Bbov	1179297	2270	658	21.8
Parent	Bbov	1439796	722	241.7	8
C5	Bdiv	1672646	2573	1090.8	30.3
D9	Bdiv	1078091	333	134.7	3.5
E6	Bdiv	1108081	228	100	2.1
F12	Bdiv	1114319	198	94.1	2
F9	Bdiv	1236604	189	99.3	1.9
G12	Bdiv	2266658	291	142.9	2.5
H2	Bdiv	1851185	410	183.7	4.2
Parent	Bdiv	1253255	448	220.8	5.5
