## Supplemental Table 2 for "Comparative chemical genomics in *Babesia* species identifies the alkaline phosphatase phoD as a novel determinant of resistance"

### Sheet: alignments
Organism	Gene/Protein ID	Source	AA length
Bacillus subtilis	2YEQ	PDB	527
Phaeodactylum tricornutum	PtPhos1_49678	Phatr2 database	730
Phaeodactylum tricornutum	PtPhos2_47612	Phatr2 database	794
Phaeodactylum tricornutum	PtPhos3_45959	Phatr2 database	508
Phaeodactylum tricornutum	PtPhos4_39432	Phatr2 database	792
Phaeodactylum tricornutum	PtPhos5_48970	Phatr2 database	441
Phaeodactylum tricornutum	PtPhos6_45757	Phatr2 database	531
Phaeodactylum tricornutum	PtPhos7_45174	Phatr2 database	474
Phaeodactylum tricornutum	PtPhos8_47869	Phatr2 database	722
Babesia bigemina	BBBOND_0207510	PiroplasmaDB Release 63	456
Babesia bigemina	BBBOND_0207520	PiroplasmaDB Release 63	458
Babesia bovis	BBOV_I003300	PiroplasmaDB Release 63	456
Babesia bovis	BBOV_I003305	PiroplasmaDB Release 63	458
Babesia microti	BMR1_02g01775	PiroplasmaDB Release 63	453
Babesia divergens	Bdiv_001570c	PiroplasmaDB Release 63	456
Cytauxzoon felis	CF001883	PiroplasmaDB Release 63	466
Theileria equi	BEWA_049850	PiroplasmaDB Release 63	789
Eimeria falciformus	EfaB_PLUS_4114.g412	ToxoDB Release 63	1138
Cystposospora suis	CSUI_002369	ToxoDB Release 63	699
Neospora caninum	Ncaninum_LIV_000229000	ToxoDB Release 63	677
Toxoplasma gondii	TGME49_265830	ToxoDB Release 63	627
Plasmodium falciparum	PF3D7_0912400	PlasmoDB Release 63	446
Plasmodium vivax	PVP01_0710800	PlasmoDB Release 63	445
Plasmodium berghei	PBANKA_0813400	PlasmoDB Release 63	453

### Sheet: Api PhoD Containing Genes
Organism (strain)	Gene/Protein ID	Source	Product Description
Besnoitia besnoiti strai (Bb-Ger1)	BESB_030390	ToxoDB Release 63	hypothetical protein
Besnoitia besnoiti (Bb-Ger1)	BESB_048860	ToxoDB Release 63	phosphodiesterase/alkaline phosphatase D family protein
Besnoitia besnoiti (Bb-Ger1)	BESB_051730	ToxoDB Release 63	hypothetical protein
Cystoisospora suis (Wien I)	CSUI_000542	ToxoDB Release 63	hypothetical protein
Cystoisospora suis (Wien I)	CSUI_002369	ToxoDB Release 63	phosphodiesterase alkaline phosphatase d family protein
Cyclospora cayetanensis (CHN_HEN01)	cyc_07809	ToxoDB Release 63	hypothetical protein
Eimeria acervulina (Houghton)	EAH_00021590	ToxoDB Release 63	hypothetical protein, conserved
Eimeria falciformis (Bayer Haberkorn 1970)	EfaB_PLUS_4114.g412	ToxoDB Release 63	unspecified product
Eimeria necatrix (Houghton)	ENH_00018040	ToxoDB Release 63	hypothetical protein, conserved
Eimeria praecox (Houghton)	EPH_0073790	ToxoDB Release 63	hypothetical protein, conserved
Eimeria tenella (Houghton)	ETH_00019995	ToxoDB Release 63	hypothetical protein, conserved
Eimeria tenella (Houghton 2021)	ETH2_1237700	ToxoDB Release 63	PhoD-like phosphatase, putative
Hammondia hammondi (H.H.34)	HHA_252380	ToxoDB Release 63	unspecified product
Hammondia hammondi (H.H.34)	HHA_265830	ToxoDB Release 63	phosphodiesterase/alkaline phosphatase D family protein
Cyclospora cayetanensis (isolate NF1_C8)	LOC34618126	ToxoDB Release 63	uncharacterized LOC34618126
Cyclospora cayetanensis (isolate NF1_C8)	LOC34623692	ToxoDB Release 63	uncharacterized LOC34623692
Neospora caninum (Liverpool 2019)	Ncaninum_LIV_000229000	ToxoDB Release 63	PhoD-like phosphatase, putative
Neospora caninum (Liverpool 2019)	Ncaninum_LIV_000665500	ToxoDB Release 63	PhoD-like phosphatase, putative
Neospora caninum Liverpool	NCLIV_007470	ToxoDB Release 63	conserved hypothetical protein
Neospora caninum (Liverpool)	NCLIV_039680	ToxoDB Release 63	conserved hypothetical protein
Sarcocystis neurona (SN3)	SN3_00202575	ToxoDB Release 63	PhoD-like
Sarcocystis neurona (SO SN1)	SRCN_5573	ToxoDB Release 63	unspecified product
Sarcocystis neurona (SO SN1)	SRCN_6194	ToxoDB Release 63	unspecified product
Toxoplasma gondii (ARI)	TGARI_252380	ToxoDB Release 63	PhoD-like phosphatase
Toxoplasma gondii (ARI)	TGARI_265830	ToxoDB Release 63	phosphodiesterase/alkaline phosphatase D family protein
Toxoplasma gondii (TgCATBr9)	TGBR9_252380	ToxoDB Release 63	PhoD-like phosphatase
Toxoplasma gondii (TgCATBr9)	TGBR9_265830	ToxoDB Release 63	phosphodiesterase/alkaline phosphatase D family protein
Toxoplasma gondii (CAST)	TGCAST_252380	ToxoDB Release 63	PhoD-like phosphatase
Toxoplasma gondii (CAST)	TGCAST_265830	ToxoDB Release 63	phosphodiesterase/alkaline phosphatase D family protein
Toxoplasma gondii (COUG)	TGCOUG_252380	ToxoDB Release 63	PhoD-like phosphatase
Toxoplasma gondii (COUG)	TGCOUG_265830	ToxoDB Release 63	phosphodiesterase/alkaline phosphatase D family protein
Toxoplasma gondii (GAB2-2007-GAL-DOM2)	TGDOM2_252380	ToxoDB Release 63	PhoD-like phosphatase
Toxoplasma gondii (GAB2-2007-GAL-DOM2)	TGDOM2_265830	ToxoDB Release 63	phosphodiesterase/alkaline phosphatase D family protein
Toxoplasma gondii (FOU)	TGFOU_252380	ToxoDB Release 63	PhoD-like phosphatase
Toxoplasma gondii (FOU)	TGFOU_265830A	ToxoDB Release 63	phosphodiesterase/alkaline phosphatase D family protein
Toxoplasma gondii (GT1)	TGGT1_252380	ToxoDB Release 63	hypothetical protein
Toxoplasma gondii (GT1)	TGGT1_265830	ToxoDB Release 63	phosphodiesterase/alkaline phosphatase D family protein
Toxoplasma gondii (MAS)	TGMAS_252380	ToxoDB Release 63	PhoD-like phosphatase
Toxoplasma gondii (MAS)	TGMAS_265830	ToxoDB Release 63	phosphodiesterase/alkaline phosphatase D family protein
Toxoplasma gondii (ME49)	TGME49_252380	ToxoDB Release 63	hypothetical protein
Toxoplasma gondii (ME49)	TGME49_265830	ToxoDB Release 63	phosphodiesterase/alkaline phosphatase D family protein
Toxoplasma gondii (p89)	TGP89_252380	ToxoDB Release 63	PhoD-like phosphatase
Toxoplasma gondii (p89)	TGP89_265830	ToxoDB Release 63	phosphodiesterase/alkaline phosphatase D family protein
Toxoplasma gondii (TgCatPRC2)	TGPRC2_252380	ToxoDB Release 63	PhoD-like phosphatase
Toxoplasma gondii (TgCatPRC2)	TGPRC2_265830	ToxoDB Release 63	phosphodiesterase/alkaline phosphatase D family protein
Toxoplasma gondii (RH-88)	TGRH88_005460	ToxoDB Release 63	unspecified product
Toxoplasma gondii (RH-88)	TGRH88_011860	ToxoDB Release 63	phosphodiesterase/alkaline phosphatase D family protein
Toxoplasma gondii (RUB)	TGRUB_252380	ToxoDB Release 63	PhoD-like phosphatase
Toxoplasma gondii (RUB)	TGRUB_265830B	ToxoDB Release 63	phosphodiesterase/alkaline phosphatase D family protein
Toxoplasma gondii (VAND)	TGVAND_252380	ToxoDB Release 63	PhoD-like phosphatase
Toxoplasma gondii (VAND)	TGVAND_265830	ToxoDB Release 63	phosphodiesterase/alkaline phosphatase D family protein
Toxoplasma gondii (VEG)	TGVEG_252380	ToxoDB Release 63	PhoD-like phosphatase
Toxoplasma gondii (VEG)	TGVEG_265830	ToxoDB Release 63	phosphodiesterase/alkaline phosphatase D family protein
Babesia ovis (Selcuk)	BaOVIS_032440	PiroplasmaDB Release 63	ankyrin repeat containing protein
Babesia ovis (Selcuk)	BaOVIS_032450	PiroplasmaDB Release 63	ankyrin repeat containing protein, putative
Babesia bigemina (BOND)	BBBOND_0207510	PiroplasmaDB Release 63	membrane protein, putative
Babesia bigemina (BOND)	BBBOND_0207520	PiroplasmaDB Release 63	membrane protein, putative
Babesia bovis (T2Bo)	BBOV_I003300	PiroplasmaDB Release 63	PhoD-like (alkaline) phosphatase family protein
Babesia bovis (T2Bo)	BBOV_I003305	PiroplasmaDB Release 63	PhoD-like phosphatase family protein
Babesia caballi (USDA-D6B2)	BcabD6B2_34390	PiroplasmaDB Release 63	membrane protein, putative
Babesia caballi (USDA-D6B2)	BcabD6B2_34400	PiroplasmaDB Release 63	alkaline phosphatase, putative
Babesia divergens (1802A)	Bdiv_001570c	PiroplasmaDB Release 63	membrane protein, putative
Theileria equi (WA)	BEWA_049850	PiroplasmaDB Release 63	hypothetical protein
Babesia microti (RI)	BMR1_02g01775	PiroplasmaDB Release 63	alkaline phosphatase D
Babesia ovata (Miyake)	BOVATA_027290	PiroplasmaDB Release 63	ankyrin repeat containing protein
Babesia sp. Xinjiang Xinjiang	BXIN_0285	PiroplasmaDB Release 63	26S proteasome non-ATPase regulatory subunit 10
Babesia sp. Xinjiang Xinjiang	BXIN_0322	PiroplasmaDB Release 63	26S proteasome non-ATPase regulatory subunit 10
Cytauxzoon felis (Winnie)	CF001883	PiroplasmaDB Release 63	hypothetical protein, conserved
Theileria orientalis (Fish Creek)	MACJ_002342	PiroplasmaDB Release 63	unspecified product
Theileria orientalis (Goon Nure)	MACK_002271	PiroplasmaDB Release 63	unspecified product
Theileria annulata (Ankara)	TA05510	PiroplasmaDB Release 63	hypothetical protein, conserved
Theileria parva (Muguga)	TpMuguga_03g00179	PiroplasmaDB Release 63	PhoD-like phosphatase family protein
Plasmodium billcollinsi G01	PBILCG01_0916100	PlasmoDB Release 63	alkaline phosphatase, putative
Plasmodium fragile strain nilgiri	AK88_01759	PlasmoDB Release 63	hypothetical protein
Hepatocystis sp. ex Piliocolobus tephrosceles 2019	HEP_00107700	PlasmoDB Release 63	alkaline phosphatase, putative
Plasmodium brasilianum strain Bolivian I	MKS88_001911	PlasmoDB Release 63	alkaline phosphatase
Plasmodium adleri G01	PADL01_0911500	PlasmoDB Release 63	alkaline phosphatase, putative
Plasmodium berghei ANKA	PBANKA_0813400	PlasmoDB Release 63	alkaline phosphatase, putative
Plasmodium blacklocki G01	PBLACG01_0912000	PlasmoDB Release 63	alkaline phosphatase, putative
Plasmodium chabaudi chabaudi	PCHAS_0813700	PlasmoDB Release 63	alkaline phosphatase, putative
Plasmodium coatneyi Hackeri	PCOAH_00017970	PlasmoDB Release 63	Uncharacterized protein
Plasmodium cynomolgi strain B	PCYB_072010	PlasmoDB Release 63	hypothetical protein
Plasmodium cynomolgi strain M	PcyM_0710600	PlasmoDB Release 63	alkaline phosphatase, putative
Plasmodium falciparum 3D7	PF3D7_0912400	PlasmoDB Release 63	alkaline phosphatase, putative
Plasmodium falciparum 7G8	Pf7G8_090017300	PlasmoDB Release 63	alkaline phosphatase, putative
Plasmodium falciparum 7G8 2019	Pf7G8-2_000260500	PlasmoDB Release 63	alkaline phosphatase, putative
Plasmodium falciparum CD01	PfCD01_090016800	PlasmoDB Release 63	alkaline phosphatase, putative
Plasmodium falciparum Dd2	PfDd2_090017500	PlasmoDB Release 63	alkaline phosphatase, putative
Plasmodium falciparum GA01	PfGA01_090016700	PlasmoDB Release 63	alkaline phosphatase, putative
Plasmodium falciparum GB4	PfGB4_090017400	PlasmoDB Release 63	alkaline phosphatase, putative
Plasmodium falciparum GN01	PfGN01_090017300	PlasmoDB Release 63	alkaline phosphatase, putative
Plasmodium falciparum HB3	PfHB3_090017100	PlasmoDB Release 63	alkaline phosphatase, putative
Plasmodium falciparum IT	PfIT_090017000	PlasmoDB Release 63	alkaline phosphatase, putative
Plasmodium falciparum KE01	PfKE01_090016800	PlasmoDB Release 63	alkaline phosphatase, putative
Plasmodium falciparum KH01	PfKH01_090016700	PlasmoDB Release 63	alkaline phosphatase, putative
Plasmodium falciparum KH02	PfKH02_090017200	PlasmoDB Release 63	alkaline phosphatase, putative
Plasmodium falciparum ML01	PfML01_090016900	PlasmoDB Release 63	alkaline phosphatase, putative
Plasmodium falciparum NF135.C10	PfNF135_090016100	PlasmoDB Release 63	alkaline phosphatase, putative
Plasmodium falciparum NF166	PfNF166_090016500	PlasmoDB Release 63	alkaline phosphatase, putative
Plasmodium falciparum NF54	PfNF54_090017600	PlasmoDB Release 63	alkaline phosphatase, putative
Plasmodium falciparum SD01	PfSD01_090017400	PlasmoDB Release 63	alkaline phosphatase, putative
Plasmodium falciparum SN01	PfSN01_090017000	PlasmoDB Release 63	alkaline phosphatase, putative
Plasmodium falciparum TG01	PfTG01_090016800	PlasmoDB Release 63	alkaline phosphatase, putative
Plasmodium gaboni strain G01	PGABG01_0909900	PlasmoDB Release 63	alkaline phosphatase, putative
Plasmodium gallinaceum 8A	PGAL8A_00425100	PlasmoDB Release 63	alkaline phosphatase, putative
Plasmodium gaboni strain SY75	PGSY75_0912400	PlasmoDB Release 63	hypothetical protein
Plasmodium knowlesi strain A1H1	PKA1H_070015300	PlasmoDB Release 63	alkaline phosphatase, putative
Plasmodium knowlesi strain H	PKNH_0710300	PlasmoDB Release 63	alkaline phosphatase, putative
Plasmodium knowlesi strain Malayan Strain Pk1 A	PKNOH_S06411800	PlasmoDB Release 63	putative Alkaline phosphatase
Plasmodium malariae UG01	PmUG01_07023900	PlasmoDB Release 63	alkaline phosphatase, putative
Plasmodium ovale curtisi GH01	PocGH01_07019800	PlasmoDB Release 63	alkaline phosphatase, putative
Plasmodium praefalciparum strain G01	PPRFG01_0911300	PlasmoDB Release 63	PhoD domain-containing protein [Source:UniProtKB/TrEMBL;Acc:A0A2P9BD57]
Plasmodium reichenowi CDC	PRCDC_0910400	PlasmoDB Release 63	alkaline phosphatase, putative
Plasmodium relictum SGS1-like	PRELSG_0709700	PlasmoDB Release 63	alkaline phosphatase, putative
Plasmodium reichenowi G01	PRG01_0919800	PlasmoDB Release 63	alkaline phosphatase, putative
Plasmodium vinckei brucechwatti DA	PVBDA_1001560	PlasmoDB Release 63	PhoD domain-containing protein [Source:UniProtKB/TrEMBL;Acc:A0A6V7S6G1]
Plasmodium vinckei lentum DE	PVLDE_1001690	PlasmoDB Release 63	PhoD domain-containing protein [Source:UniProtKB/TrEMBL;Acc:A0A6V7S8A8]
Plasmodium vivax P01	PVP01_0710800	PlasmoDB Release 63	alkaline phosphatase, putative
Plasmodium vinckei petteri CR 2020	PVPCR_1001520	PlasmoDB Release 63	PhoD domain-containing protein [Source:UniProtKB/TrEMBL;Acc:A0A6V7T369]
Plasmodium vinckei Cameroon EL	PVSEL_1001450	PlasmoDB Release 63	PhoD domain-containing protein [Source:UniProtKB/TrEMBL;Acc:A0A6V7T2C3]
Plasmodium vinckei vinckei CY	PVVCY_1001520	PlasmoDB Release 63	PhoD domain-containing protein [Source:UniProtKB/TrEMBL;Acc:A0A449BTY3]
Plasmodium vivax PvW1	PVW1_070017300	PlasmoDB Release 63	PhoD domain-containing protein [Source:UniProtKB/TrEMBL;Acc:A0A1G4GV36]
Plasmodium vivax Sal-1	PVX_099055	PlasmoDB Release 63	alkaline phosphatase, putative
Plasmodium yoelii yoelii 17XNL	PY03421	PlasmoDB Release 63	Arabidopsis thaliana P42251
Plasmodium yoelii yoelii 17X	PY17X_0816700	PlasmoDB Release 63	alkaline phosphatase, putative
Plasmodium yoelii yoelii YM	PYYM_0816400	PlasmoDB Release 63	conserved Plasmodium protein, unknown function
Plasmodium vinckei vinckei strain vinckei	YYE_01936	PlasmoDB Release 63	hypothetical protein
Plasmodium vinckei petteri strain CR	YYG_01006	PlasmoDB Release 63	hypothetical protein
