## Supplemental Table 3 for "Comparative chemical genomics in *Babesia* species identifies the alkaline phosphatase phoD as a novel determinant of resistance"

### Sheet: Sheet1
B. divergens					B. bovis
Selection (MMV019266)	Sample	IC50 nM	SD		Selection (MMV019266)	Sample	IC50 nM	SD
	wild type	909.133	87.7534			WT	278.9	14.3147
A 5th	Bulk	13629.7	979.603		A 5th	Bulk	1456.67	410.938
	C5	10291	409.722			G9	1095.03	145.652
	F9	9889.67	792.14			E1	1282.67	249.588
B 5th	Bulk	4031.33	761.592			A11	1316.67	229.992
	E6	8455.67	796.277		B 5th	Bulk	643	145.406
	F12	3386	439.927			D10	301.233	94.4244
	D9	3574.67	303.121			G4	817.9	205.853
A 3rd	Bulk	3236.67	463.353			E12	295.767	109.515
	H2	2588.33	276.596		A 3rd	Bulk	1216.67	111.536
	G12	3028.67	839.872			C7	1264.67	116.131
B 3rd	Bulk	2247.5	820.951			B11	1370.67	32.0052																											bulk	643	145.406
	F1	2444	2027.98			H8	1438	132.367																											d10	301.233	94.4244
																																			g4	817.9	205.853
Cross resistance compounds	Sample	IC50 nM	SD		Cross resistance compounds	Sample	IC50 nM	SD																											e12	295.767	109.515
Atovaquone	WT	15.87	12.86		Atovaquone	WT	5.21	2.3
Azithromycin	WT	5.8	0.77		Azithromycin	WT	7.44	2.07
Quinine	WT	12.2	5.36		Quinine	WT	8.49	1.07
Clindamycin	WT	28.85	13.02		Clindamycin	WT	15.98	5.08
Imidocarb dipropionate	WT	238.77	138.69		Imidocarb dipropionate	WT	137.88	86.66
Diminazene aceturate	WT	53.18	24.22		Diminazene aceturate	WT	11.9	1.24
